# Procrustean pseudo-landmark methods in Python to measure massive quantities of leaf shape data

**DOI:** 10.1101/2025.08.08.669192

**Authors:** Asia Hightower, Svea Hall, Ricardo Urquidi Camacho, Alexandra Papamichail, Evan Adamski, Claudia Colligan, Aidan Deneen, Gabriel Dunn, Justine Haziza, Claire Henley, Arnan Pawawongsak, Lachlann Simms, Sean Ward, Manica Balant, Christopher Blackwood, Charles Cannon, Andrea Case, Aman Husbands, Emily B Josephs, Zoë Migicovsky, Rachel Naegele, Eric Patterson, Yenny Alejandra Saavedra-Rojas, Daniel H Chitwood

## Abstract

**Premise:** When examining leaf shapes that are different from one another, it can be difficult to compare both the overall leaf shape and points along the leaf margin in biologically and statistically meaningful ways.

**Method:** To address this problem, we present a simple and user-friendly leaf shape analysis in Jupyter Notebook and Python that uses pseudo-landmarks and Generalized Procrustes Analysis to measure and compare the shape of any leaf. To demonstrate our analysis, we created a repository of real leaves gathered from eight experimental datasets.

**Results:** Using our leaf repository, we explain how we can use pseudo-landmarks to compare all leaf shapes both within and between species using dimension reduction techniques like Principal Component Analysis and can predict leaf shapes using pseudo-landmarks through Linear Discriminant Analysis. Our leaf shape analysis also maps differences in shape as leaves grew around a rosette, showing the transition of shape across development (phyllotaxy). Finally, we showed how we can investigate the relationship between leaf shape variation and genetic diversity by combining shape with genetic data.

**Discussion:** Through the use of Generalized Procrustes Analysis and pseudo-landmarks, our leaf shape analysis presents a powerful tool for examining the shape of any leaf across multiple biological, ecological, evolutionary, and developmental scales.
