## Supplementary material for "Procrustean pseudo-landmark methods in Python to measure massive quantities of leaf shape data": Table one

### Sheet: Sheet1
Dataset	Species	Authors	Plant growth location for leaf material	Seed Source	Leaf selection and imaging	Equipment	Segementation and landmarking	Number of leaves in dataset	Dataset Publication
Beta Vulgaris	Beta vulgaris	Rachel Naegele, Aidan Aeneen	Michigan State University Greenhouses	USDA ARS East Lansing sugarbeet breeding program	The newest healthy, fully expanded leaf within each rosette was harvested and returned to the lab for imaging.	Scanner - Epson Perfection V39	Leaves were manually extracted from scans and assigned tip/base landmarks using ImageJ	269	Dataset is unpublished
Cannabis sativa	Cannabis sativa	Manica Balant, Alexandra Papamichail	Plants were grown from seeds in a growth chamber (D1200PLL; Fitoclima, Aralab, Portugal) at the Botanical Institute of Barcelona (IBB-CSIC)	24 individuals from nine accessions of Cannabis sativa L., including both cultivated varieties and wild-growing plants with a wide distribution area (Mongolia, Europe, South India, Morocco, etc).	Leaves were sampled during the flowering stage, with the exception of individuals from the accession IK, which did not begin to flower during the 2-month cultivation period. Leaves along the main axis of the plants were collected and immediately scanned.	Scanner - Epson Perfection V370, Suwa, Japan) at 1200 dpi resolution	We scanned entire leaves separately and converted them into binary images using ImageJ. Leaves were manually landmarked using ImageJ.	340	Balant M, Garnatje T, Vitales D, Hidalgo O, Chitwood DH. 2024. Intra‐leaf modeling of Cannabis leaflet shape produces leaf models that predict genetic and developmental identities. New Phytologist 243: 781–796. (https://nph.onlinelibrary.wiley.com/doi/10.1111/nph.19817)
Arabidopsis thaliana	Arabidopsis thaliana	Ricardo Urquidi Camacho, Aman Husbands	University of Pennsylvania growth chambers.	Col-0 and Ull2-3 accessions were obtained from the 1001 genomes accessions from ABRC.	Plants were grown under long day conditions (16h light 8h dark) at 22 C. Leaf nodes 3-7 were collected at 14 days after germination by cutting at the axil between the petiole and the stem with a scalpel. Leaves were arranged in node order and images were photographed using an overhead stand.	Camera - Canon EOS Rebel T7i	Leaves were manually landmarked using ImageJ.	771	Dataset is unpublished
Malus spp	Wild Malus species, Malus domestica, and Malus sieversii	Zoë Migicovsky, Justine Haziza, Lachlann Simms	USDA Agricultural Research Service - Geneva, New York and the Agriculture and Agri-Food Canada Kentville Research and Development Centre in Kentville, Nova Scotia.	Leaves from wild Malus species were collected from the NPGS Malus field collection at the USDA's Geneva, New York campus. Leaves from the cultivated domestica and sieversii were collected from trees at the Agriculture and Agri-Food Canada Kentville Research and Development Centre in Kentville, Nova Scotia.	During collection, mature leaves were preferentially selected for in order to minimize any potential variation in shape due to maturity. Leaves were then flattened and placed on the scanner with the goal of avoiding any overlapping.	Scanners - Wild Malus leaves were scanned using an Epson Perfection V600 Photo Color Scanner or following the same method but with an Epson DS-1620, 600 dpi. Malus domestica and Malus sieversii were scanned using a Canon CanoScan (LiDE 220) Colour image Scanners.	Whole leaves were converted to binary using ImageJ and were separated into individual leaves. Landmarks were manually placed at the base of the petiole and tip of each leaf using the multi-point tool in ImageJ.	1560	The wild Malus dataset is not currently published. The domestica and sieversii has been published (Migicovsky et al., 2018). Migicovsky, Z., Li, M., Chitwood, D. H., & Myles, S. (2018). Morphometrics Reveals Complex and Heritable Apple Leaf Shapes. Frontiers in Plant Science, 8. https://doi.org/10.3389/fpls.2017.02185
Lobelia spp	Lobelia sect. Lobelia species	Andrea Case, Chris Blackwood, Sean Ward	Plants were grown from seed in common garden conditions at Michigan State University by members of the Case & Blackwood labs.	Seeds from 10 Lobelia sect. Lobelia species (one monophyletic section of the genus) were collected from natural populations within the eastern US.	We harvested rosettes and stems with cauline leaves from 10 Lobelia species. We removed each leaf in developmental succession for scanning, and scanned rosette leaves separately from cauline leaves. We did not sample bracts or any other leaf-like structures from the stems. All cauline leaves were continuous and adjacent on each stem sampled. Whole leaves were removed from plants and laid out flat…	Scanner - LA2400 Scanner (Expression 13000XL) with the program WinFOLIA (2024) from Regent Instruments Canada Inc.	Whole leaves were converted to binary using ImageJ and were separated into individual leaves. Landmarks were manually placed at the base of the petiole and tip of each leaf using the multi-point tool in ImageJ.	637	Dataset is unpublished
Capsella bursa-pastoris	Capsella bursa-pastoris	Evan Adamski, Claudia Colligan, Gabriel Dunn	Capsella bursa-pastoris genotypes were grown in common garden conditions at Michigan State University by members of the Josephs lab	Three Capsella bursa-pastoris genotypes were collected from New York City and New York state.	We harvested Capsella bursa-pastoris whole rosettes in developmental order, segregated each leaf on a labeled laminated sheet. We then scanned a set of leaves in developmental succession.	Scanner - Canon Scanner K10485	Whole leaves were converted to binary using ImageJ and were separated into individual leaves. Landmarks were manually placed at the base of the petiole and tip of each leaf using the multi-point tool in ImageJ.	150	Dataset is unpublished
Erythroxylum coca	Erythroxylum coca	Alejandra Yenny Rojas Saavedra, Geisson Edwin Guadir Lara, Eric Patterson, JH Rivera	National Police of Colombia common gardens	Coca leaves were collected from the experimental cultivation of coca from National Police of Colombia. In this place, cocaplants are grown in common garden conditions by police officers. The coca cultivation is located within the International School for the Use of Police Force for Peace “Brigadier General Jaime Ramírez Gómez” – CENOP, which is located at “Los Pijaos” farm, San Luis municipality,…	Police officers harvested 64 plants from 16 known varieties, they collected five leaves per plant. They segregated each group of five leaves in a piece of paper for scanning, organized in front of a ruler with centimeter scale.	Scanner - Coca leaves were scanned in a multifunctional printer HP Color Laser Jet Managed E57540dn.	Once they scanned the whole leaves, we used the software FIJI to segment every single leave, where the output was an individual image in .tiff format. We manually landmarked the tip and the base of each leaf using FIJI.	260	Dataset is unpublished
Quercus spp	Quercus havardii, Quercus morhiana, Quercus stellata	Claire Henley, Arnan Pawawongsak, Charles Cannon	The majority was collected on private ranch owned by Charles Cannon, and on public land throughout western Texas and southwestern Oklahoma.	Natural populations throughout west Texas and Oklahoma, and herbiarum specimens sourced from GBIF database.	78 wild individauls were selected and 8 to 15 leaves were imaged per individaul in field. From the herbiarum specimens 297 individaul leaves were imaged for Q. morhiana, and 200 individaul leaves for Q. stellata.	Fieldprism (Weaver & Smith 2023) and iPhone 11	Leaves were imaged with multiple leaves per image, they were then individualy cropped on the software LabelBox the individual cropped leaves were downloaded as jpeg and manually outlined on ImageJ. Then the landmarks were were placed using the multi-point tool.	1142	Dataset is unpublished
